# Emergence of rare carbapenemases (FRI, GES-5, IMI, SFC, and SFH-1) in Enterobacterales isolated from surface waters in Japan

**DOI:** 10.1101/2021.10.04.462962

**Authors:** Ryota Gomi, Yasufumi Matsumura, Michio Tanaka, Masaru Ihara, Yoshinori Sugie, Tomonari Matsuda, Masaki Yamamoto

## Abstract

**Objectives:** Carbapenemase-producing Enterobacterales (CPE) pose serious threats to public health. Compared with clinical CPE, the genetic characteristics of environmental CPE are not well understood. This study aimed to characterize the genetic determinants of carbapenem resistance in CPE isolated from environmental waters in Japan.

**Methods:** Eighty-five water samples were collected from rivers and a lake in Japan. CPE were identified using selective media, and genome sequencing was performed for the obtained isolates (n = 21).

**Results:** Various rare/novel carbapenemases were identified: GES-5 in *Raoultella planticola* (n = 1), FRI-8 and FRI-11 in *Enterobacter* spp. (n = 8), IMI-22 and IMI-23 in *Serratia ureilytica* (n = 3), and SFC-1, SFC-2 and SFH-1 in *Serratia fonticola* (n = 9). Genomes of 11 isolates could be closed, allowing the elucidation of the genetic contexts of the carbapenemase genes. The *bla*_GES-5_ gene was located within a class 1 integron, In2071 (cassette array, *bla*_GES-5_-*aacA3-aadA16*), on a 33 kb IncP6 plasmid. The *bla*_FRI-8_ genes were carried on IncFII(Yp) plasmids ranging in size from 191 kb to 244 kb, and the *bla*_FRI-11_ genes were carried on 70 kb and 74 kb IncFII(pECLA)/IncR plasmids. The *bla*_IMI-22_ and *bla*_IMI-23_ genes were colocated on a 107 kb plasmid. The *bla*_SFC_ and *bla*_SFH-1_ genes were found on putative genomic islands inserted at tRNA-Phe genes in chromosomes.

**Conclusions:** This study revealed the presence of rare/novel carbapenemases among CPE in aquatic environments, suggesting that the environment may act as a potential reservoir of these minor carbapenemases.
