## Supplemental Tables (S2-S4) for "Emergence of rare carbapenemases (FRI, GES-5, IMI, SFC, and SFH-1) in Enterobacterales isolated from surface waters in Japan"

### Sheet: Table S2
Table S2. Key features of Enterobacterales genomes sequenced to closure in this study.
Replicon	Size (bp)	Plasmid replicon(s)a	Relaxase type(s)b	Mate-pair formation type(s)b	Predicted mobilityb	Resistance gene(s)c	Accession number
JBIWA001 (Raoultella planticola)
Chromosome	5626881	-	-	-	-	fosA, blaPLA2a-like	CP074182
pJBIWA001_1	136413	IncFIB(pQil), IncFII(pKP91)	MOBF, MOBF	MPF_F	conjugative	-	CP074183
pJBIWA001_2	129579	IncFII(Yp)	MOBF	MPF_F	conjugative	-	CP074184
pJBIWA001_3	110557	-	-	-	non-mobilizable	qnrS1, blaTEM-1B, blaCTX-M-3	CP074185
pJBIWA001_4	102491	IncFIB(K), IncFII(K), IncFII(p14)	MOBF, MOBF	MPF_F	conjugative	aac(6')-Ib-cr, qnrB91, aadA16, mph(A), dfrA27, sul1 (2 copies), arr-3	CP074186
pJBIWA001_5	32930	IncP6	MOBP	-	mobilizable	sul1, aadA16, blaGES-5, aacA3	CP074187
pJBIWA001_6	13936	Col(pHAD28)	-	-	non-mobilizable	-	CP074188
pJBIWA001_7	7585	Col(pHAD28)	-	-	non-mobilizable	-	CP074189
pJBIWA001_8	4906	Col(Ye4449)	MOBP	-	mobilizable	-	CP074190
pJBIWA001_9	2723	Col(MGD2)	-	-	non-mobilizable	-	CP074191
pJBIWA001_10	1917	Col440I	-	-	mobilizable	-	CP074192
pJBIWA001_11	1610	-	-	-	non-mobilizable	-	CP074193
pJBIWA001_12	1443	-	-	-	non-mobilizable	-	CP074194
JBIWA002 (Enterobacter asburiae, ST1585)
Chromosome	4837633	-	-	-	-	fosA, blaACT-2-like	CP074177
pJBIWA002_1	243962	IncFII(Yp)	MOBP	-	mobilizable	blaFRI-8	CP074179
pJBIWA002_2	71219	IncFII(Yp)	MOBF	MPF_T	conjugative	-	CP074178
pJBIWA002_3	39563	-	-	-	non-mobilizable	-	CP074176
pJBIWA002_4	8798	-	MOBC	-	mobilizable	-	CP074180
pJBIWA002_5	6794	ColRNAI, Col440II	MOBP	-	mobilizable	-	CP074181
JBIWA003 (Enterobacter quasiroggenkampii, ST929)
Chromosome	5039062	-	-	-	-	blaCMG, fosA	CP074170
pJBIWA003_1	221552	IncFII(Yp)	MOBP	-	mobilizable	blaFRI-8	CP074171
pJBIWA003_2	116363	IncFII(Yp)	MOBF	MPF_T	conjugative	-	CP074172
pJBIWA003_3	75521	IncFII(Yp)	MOBF	MPF_F	conjugative	-	CP074173
pJBIWA003_4	12591	-	MOBC	-	mobilizable	-	CP074174
pJBIWA003_5	5940	-	MOBP	-	mobilizable	-	CP074175
JBIWA004 (Serratia ureilytica)
Chromosome	5085146	-	-	-	-	aac(6')-Ic, blaSRT-3-like, tet(41)	CP074168
pJBIWA004_1	106702	IncFII(pRSB107), pSM22	MOBF	MPF_F	conjugative	blaIMI-22, blaIMI-23	CP074169
JBIWA005 (Enterobacter genomospecies 8, ST930)
Chromosome	4696383	-	-	-	-	blaACT-58-like, fosA	CP074159
pJBIWA005_1	191037	IncFII(Yp)	MOBP	-	mobilizable	blaFRI-8	CP074160
pJBIWA005_2	92286	IncFII(Yp)	MOBF	MPF_T	conjugative	-	CP074161
pJBIWA005_3	10526	ColRNAI	MOBC	-	mobilizable	-	CP074162
pJBIWA005_4	6794	Col440II, ColRNAI	MOBP, MOBP	-	mobilizable	-	CP074163
pJBIWA005_5	6209	ColRNAI	MOBP	-	mobilizable	-	CP074164
pJBIWA005_6	6141	ColRNAI	MOBP	-	mobilizable	-	CP074165
pJBIWA005_7	6036	ColRNAI	MOBP	-	mobilizable	-	CP074166
pJBIWA005_8	4323	ColRNAI	-	-	mobilizable	-	CP074167
JBIWA007 (Enterobacter asburiae, ST1586)
Chromosome	4671611	-	-	-	-	fosA, blaACT-2-like	CP074154
pJBIWA007_1	69715	IncFII(pECLA), IncR	-	-	non-mobilizable	blaFRI-11	CP074155
pJBIWA007_2	47243	-	-	-	non-mobilizable	-	CP074156
pJBIWA007_3	39849	IncFIA(HI1), IncFII(pECLA)	-	-	non-mobilizable	-	CP074157
pJBIWA007_4	4648	Col440I	MOBP, MOBP	-	mobilizable	-	CP074158
JBIWA008 (Enterobacter sp., ST1587)
Chromosome	4819532	-	-	-	-	fosA, blaACT-38-like	CP074149
pJBIWA008_1	94231	IncFIB(pECLA), IncFII(pECLA)	-	MPF_F	non-mobilizable	-	CP074150
pJBIWA008_2	88155	-	-	-	non-mobilizable	-	CP074151
pJBIWA008_3	73531	IncFII(pECLA), IncR	-	-	non-mobilizable	blaFRI-11	CP074152
pJBIWA008_4	4648	Col440I	MOBP	-	mobilizable	-	CP074153
JSRIV001 (Serratia fonticola clade III)
chromosome	5888286	-	-	-	-	blaSFH-1, blaSFC-2, blaYRC-1-like, blaFONA-5-like	CP074147
pJSRIV001_1	90433	-	MOBF	MPF_F	conjugative	-	CP074148
JSRIV002 (Serratia fonticola clade III)
chromosome	6064949	-	-	-	-	blaSFH-1, blaSFC-2, blaYRC-1-like, blaFONA-5-like	CP074143
pJSRIV002_1	117877	-	MOBF	MPF_F	conjugative	-	CP074144
pJSRIV002_2	113805	-	MOBP	-	mobilizable	-	CP074145
pJSRIV002_3	87492	-	-	-	non-mobilizable	-	CP074146
JSRIV004 (Serratia fonticola clade III)
chromosome	6068281	-	-	-	-	blaSFH-1, blaSFC-2, blaYRC-1-like, blaFONA-5-like	CP074140
pJSRIV004_1	114761	-	MOBF	MPF_F	conjugative	-	CP074141
pJSRIV004_2	5384	-	MOBP	-	mobilizable	-	CP074142
JSRIV006 (Serratia fonticola clade III)
chromosome	5740499	-	-	-	-	blaSFH-1, blaSFC--1, blaYRC-1-like, blaFONA-5-like	CP074137
pJSRIV006_1	112026	IncFII(p14)	MOBF	MPF_F	conjugative	-	CP074138
pJSRIV006_2	44268	-	-	-	non-mobilizable	-	CP074139
aPlasmid replicons were detected using PlasmidFinder 2.1 with identity and coverage thresholds of 80% and 60%, respectively.
bRelaxase types and mate-pair formation types were detected, and mobility was predicted using MOB-typer with default settings.
cAntibiotic resistance genes were detected using ResFinder 4.1 with identity and coverage thresholds of 90% and 60%, respectively. Beta-lactamase genes were also detected using abricate ("ncbi" database) with identity and coverage thresholds of 80% and 60%, respectively

### Sheet: Table S3
Table S3. Key features of draft genomes of Enterobacterales isolates sequenced in this study.
Isolate	Species	Size (bp)a	Contig numbera	N50a	Plasmid replicon(s)b	Relaxase type(s)c	Mate-pair formation type(s)c	Resistance gene(s)d	SRA accession number
JBIWA006	Enterobacter asburiae (ST1586)	4680904	52	2437865	Col(pHAD28), Col440I, IncFIA(HI1), IncFII(pECLA), IncR	MOBP	-	fosA, blaACT-2-like, blaFRI-11	SRR14484378, SRR14684530 (Nanopore)
JBIWA009	Enterobacter asburiae (ST1586)	4711531	51	2472998	Col440I, IncFIA(HI1), IncFII(pECLA), IncR	MOBP, MOBP	-	fosA, blaACT-2-like, blaFRI-11	SRR14484377
JBIWA010	Enterobacter sp. (ST1587)	4994461	86	438658	Col440I, IncFIB(pECLA), IncFII(pECLA), IncR	MOBP	MPF_F	fosA, blaACT-38-like, blaFRI-11	SRR14484376
JBIWA011	Serratia ureilytica	5173790	31	578243	IncFII(pRSB107), pSM22	MOBF	MPF_F	aac(6')-Ic, blaSRT-3-like, tet(41), blaIMI-22, blaIMI-23	SRR14484375
JBIWA012	Serratia ureilytica	5167015	28	836450	IncFII(pRSB107), pSM22	MOBF	MPF_F	aac(6')-Ic, blaSRT-3-like, tet(41), blaIMI-22, blaIMI-23	SRR14484374
JSRIV003	Serratia fonticola clade III	5896959	217	189689	-	MOBF	MPF_F	blaSFH-1, blaSFC-2, blaYRC-1-like, blaFONA-5-like	SRR14484383
JSRIV005	Serratia fonticola clade III	5878982	142	219517	-	MOBP, MOBF	MPF_F	blaSFH-1, blaSFC-2, blaYRC-1-like, blaFONA-5-like	SRR14484382
JSRIV007	Serratia fonticola clade III	5911285	148	276668	-	MOBF	MPF_F	blaSFH-1, blaSFC-2, blaYRC-1-like, blaFONA-5-like	SRR14484381
JSRIV008	Serratia fonticola clade III	5887979	152	219517	-	MOBF	MPF_F	blaSFH-1, blaSFC-2, blaYRC-1-like, blaFONA-5-like	SRR14484380
JSRIV009	Serratia fonticola clade III	6095902	192	208102	-	MOBP, MOBP	-	blaSFH-1, blaSFC-2, blaYRC-1-like, blaFONA-5-like	SRR14484379
aThese metrics were calculated after discarding contigs shorter than 100 bp.
bPlasmid replicons were detected using PlasmidFinder 2.1 with identity and coverage thresholds of 80% and 60%, respectively.
cRelaxase types and mate-pair formation types were detected using MOB-typer with default settings.
dAntibiotic resistance genes were detected using ResFinder 4.1 with identity and coverage thresholds of 90% and 60%, respectively. Beta-lactamase genes were also detected using abricate ("ncbi" database) with identity and coverage thresholds of 80% and 60%, respectively

### Sheet: Table S4
Table S4. Resistance phenotypes of Enterobacterales isolates.
Isolate	Species	Carbapenemase(s)	Carba NP test	Resistance phenotype (MIC (mg/L))a
				AMP	PIP	SAM	AMC	TZP	ATM	CFZ	CPD	FEP	CEC	CTX	CAZ	FOX	FLO	CMZ	DOR	MEM	IPM	LVX	NAL	CIP	MIN	TGC	GEN	TOB	AMK	CST	SXT	FOF
JBIWA001	Raoultella planticola	blaGES-5	Negative	>16	>16	>16/8	>16/8	>64/4	>8	>16	>4	>8	>8	>8	16	>8	16	>32	2	2	1	2	32	>2	<=4	<=1	<=4	>8	<=8	<=2	>4/76	>64
JBIWA002	Enterobacter asburiae (ST1585)	blaFRI-8	Negative	>16	<=16	>16/8	>16/8	<=16/4	>8	>16	>4	<=2	>8	<=1	<=1	>8	>32	>32	>2	8	>8	0.25	<=16	<=0.06	<=4	<=1	<=4	<=4	<=8	>4	<=2/38	>64
JBIWA003	Enterobacter quasiroggenkampii (ST929)	blaFRI-8	Negative	>16	<=16	>16/8	>16/8	<=16/4	>8	>16	2	<=2	>8	<=1	<=1	>8	>32	>32	>2	2	4	0.25	<=16	<=0.06	<=4	<=1	<=4	<=4	<=8	>4	<=2/38	>64
JBIWA004	Serratia ureilytica	blaIMI-22, blaIMI-23	Negative	>16	<=16	>16/8	>16/8	<=16/4	<=4	>16	2	4	>8	<=1	<=1	>8	0.5	8	>2	>8	>8	0.25	<=16	0.25	<=4	<=1	<=4	<=4	<=8	>4	<=2/38	<=32
JBIWA005	Enterobacter genomospecies 8 (ST930)	blaFRI-8	Negative	>16	<=16	>16/8	>16/8	<=16/4	>8	>16	>4	<=2	>8	<=1	<=1	>8	>32	>32	>2	>8	8	0.25	<=16	0.12	<=4	<=1	<=4	<=4	<=8	>4	<=2/38	>64
JBIWA006	Enterobacter asburiae (ST1586)	blaFRI-11	Positive	>16	>16	>16/8	>16/8	>64/4	>8	>16	>4	<=2	>8	<=1	4	>8	2	32	>2	>8	8	<=0.12	<=16	<=0.06	<=4	<=1	<=4	<=4	<=8	>4	<=2/38	<=32
JBIWA007	Enterobacter asburiae (ST1586)	blaFRI-11	Negative	>16	>16	>16/8	>16/8	64/4	>8	>16	>4	<=2	>8	<=1	2	>8	1	16	>2	4	2	<=0.12	<=16	<=0.06	<=4	<=1	<=4	<=4	<=8	>4	<=2/38	<=32
JBIWA008	Enterobacter sp. (ST1587)	blaFRI-11	Positive	>16	>16	>16/8	>16/8	64/4	>8	>16	4	<=2	>8	<=1	2	>8	>32	>32	>2	4	4	0.25	<=16	<=0.06	<=4	<=1	<=4	<=4	<=8	>4	<=2/38	64
JBIWA009	Enterobacter asburiae (ST1586)	blaFRI-11	Indeterminate	>16	>16	>16/8	>16/8	64/4	>8	>16	>4	<=2	>8	<=1	2	>8	2	16	>2	8	8	<=0.12	<=16	<=0.06	<=4	<=1	<=4	<=4	<=8	>4	<=2/38	<=32
JBIWA010	Enterobacter sp. (ST1587)	blaFRI-11	Indeterminate	>16	>16	>16/8	>16/8	32/4	>8	>16	>4	<=2	>8	<=1	2	>8	>32	>32	>2	8	4	0.25	<=16	<=0.06	<=4	<=1	<=4	<=4	<=8	>4	<=2/38	>64
JBIWA011	Serratia ureilytica	blaIMI-22, blaIMI-23	Negative	>16	<=16	>16/8	>16/8	<=16/4	<=4	>16	4	<=2	>8	<=1	<=1	>8	2	16	>2	>8	>8	0.5	<=16	0.12	<=4	<=1	<=4	8	<=8	>4	<=2/38	<=32
JBIWA012	Serratia ureilytica	blaIMI-22, blaIMI-23	Negative	>16	<=16	>16/8	>16/8	<=16/4	<=4	>16	<=1	<=2	>8	<=1	<=1	>8	1	16	>2	>8	>8	0.5	<=16	0.12	<=4	<=1	<=4	8	<=8	>4	<=2/38	<=32
JSRIV001	Serratia fonticola clade III	blaSFC-2, blaSFH-1	Positive	>16	<=16	<=8/4	16/8	<=16/4	<=4	>16	>4	<=2	>8	<=1	<=1	>8	0.5	4	>2	>8	>8	0.25	<=16	<=0.06	<=4	<=1	<=4	<=4	<=8	>4	<=2/38	64
JSRIV002	Serratia fonticola clade III	blaSFC-2, blaSFH-1	Positive	>16	>16	16/8	>16/8	<=16/4	<=4	>16	>4	<=2	>8	8	<=1	<=8	4	32	>2	>8	>8	<=0.12	<=16	<=0.06	<=4	<=1	<=4	<=4	<=8	>4	<=2/38	>64
JSRIV003	Serratia fonticola clade III	blaSFC-2, blaSFH-1	Positive	>16	<=16	16/8	16/8	<=16/4	<=4	>16	>4	<=2	>8	4	<=1	<=8	1	4	>2	>8	>8	0.25	<=16	<=0.06	<=4	<=1	<=4	<=4	<=8	>4	<=2/38	<=32
JSRIV004	Serratia fonticola clade III	blaSFC-2, blaSFH-1	Positive	>16	<=16	<=8/4	16/8	<=16/4	<=4	>16	>4	<=2	>8	<=1	<=1	<=8	0.25	4	>2	>8	>8	<=0.12	<=16	<=0.06	<=4	<=1	<=4	<=4	<=8	>4	<=2/38	<=32
JSRIV005	Serratia fonticola clade III	blaSFC-2, blaSFH-1	Positive	>16	<=16	>16/8	>16/8	<=16/4	<=4	>16	>4	<=2	>8	8	<=1	>8	2	32	>2	>8	>8	0.25	<=16	0.12	<=4	<=1	<=4	<=4	<=8	>4	<=2/38	<=32
JSRIV006	Serratia fonticola clade III	blaSFC-1, blaSFH-1	Positive	>16	<=16	<=8/4	16/8	<=16/4	<=4	>16	>4	<=2	>8	2	<=1	>8	0.25	4	>2	>8	>8	0.25	<=16	<=0.06	<=4	<=1	<=4	<=4	<=8	>4	<=2/38	64
JSRIV007	Serratia fonticola clade III	blaSFC-2, blaSFH-1	Positive	>16	>16	>16/8	16/8	<=16/4	<=4	>16	>4	<=2	>8	4	<=1	>8	0.5	8	>2	>8	>8	<=0.12	<=16	<=0.06	<=4	<=1	<=4	<=4	<=8	>4	<=2/38	64
JSRIV008	Serratia fonticola clade III	blaSFC-2, blaSFH-1	Positive	>16	<=16	16/8	16/8	<=16/4	<=4	>16	>4	<=2	>8	4	<=1	>8	0.5	8	>2	>8	>8	<=0.12	<=16	<=0.06	<=4	<=1	<=4	<=4	<=8	>4	<=2/38	<=32
JSRIV009	Serratia fonticola clade III	blaSFC-2, blaSFH-1	Positive	>16	>16	16/8	16/8	<=16/4	<=4	>16	>4	<=2	>8	8	<=1	<=8	0.25	4	>2	>8	>8	<=0.12	<=16	<=0.06	<=4	<=1	<=4	<=4	<=8	>4	<=2/38	64
aAMP, ampicillin; PIP, piperacillin; SAM, ampicillin-sulbactam; AMC, amoxicillin-clavulanic acid; TZP, piperacillin-tazobactam; ATM, aztreonam; CFZ, cefazolin; CPD, cefpodoxime; FEP, cefepime; CEC, cefaclor; CTX, cefotaxime; CAZ, ceftazidime; FOX, cefoxitin; FLO, flomoxef; CMZ, cefmetazole; DOR, doripenem; MEM, meropenem; IPM, imipenem; LVX, levofloxacin; NAL, nalidixic acid; CIP, ciprofloxacin; …
